# ADP is the dominant controller of AMP-activated protein kinase activity dynamics in skeletal muscle during exercise

**DOI:** 10.1101/861641

**Authors:** Ian F. Coccimiglio, David C. Clarke

## Abstract

Exercise training elicits profound metabolic adaptations in skeletal muscle cells. A key molecule in coordinating these adaptations is AMP-activated protein kinase (AMPK), whose activity increases in response to cellular energy demand. AMPK activity dynamics are primarily controlled by the adenine nucleotides ADP and AMP, but how each contributes to its control in skeletal muscle during exercise is unclear. We developed and validated a mathematical model of AMPK signaling dynamics, and then applied global parameter sensitivity analyses with data-informed constraints to predict that AMPK activity dynamics are determined principally by ADP and not AMP. We then used the model to predict the effects of two additional direct-binding activators of AMPK, ZMP and Compound 991, further validating the model and demonstrating its applicability to understanding AMPK pharmacology. The relative effects of direct-binding activators can be understood in terms of four properties, namely their concentrations, binding affinities for AMPK, abilities to enhance AMPK phosphorylation, and the magnitudes of their allosteric activation of AMPK. Despite AMP’s favorable values in three of these four properties, ADP is the dominant controller of AMPK activity dynamics in skeletal muscle during exercise by virtue of its higher concentration.

**Author Summary:** During exercise, the enzyme “AMP-activated protein kinase” (AMPK) detects the disrupted cellular energy state by binding to the adenine nucleotides ATP, ADP, and AMP, which are the major chemical energy carriers of the cell. How the adenine nucleotides interact to control AMPK activity is poorly understood. In this study, we used mathematical modeling to investigate the control of AMPK activity by the adenine nucleotides in skeletal muscle during exercise. We simulated the model many times with randomly generated parameter sets. Ultimately the parameters affect four key properties of an AMPK activator, namely its concentration, the tightness with which it binds to AMPK, its ability to activate AMPK by promoting its phosphorylation, and its ability to activate AMPK through allostery. We found that ADP is the dominant controller of AMPK activity, instead of AMP, due to its high concentration relative to that of AMP. We also modeled AMPK activity in response to drugs that activate it, which further demonstrated the validity and applicability of the model. Overall, our research enhances understanding of AMPK action during exercise and could inform the development of drugs that target AMPK.
