## Supplementary spreadsheet for "ADP is the dominant controller of AMP-activated protein kinase activity dynamics in skeletal muscle during exercise"

### Sheet: Table of contents
SUPPLEMENTARY INFORMATION FOR AMPK MODEL
Table of contents
Page 1: Table of contents
Page 2: Determination of LKB1 rate kinetic parameters
Page 3: Determination of Protein Phosphatase (PPase) rate kinetic parameters
Page 4: Determination of AMPK rate kinetic parameters
Page 5: Determination of Binding (KD) kinetic parameters
Page 6: Input ranges for the MPSA and KD analysis
Page 7: MPSA, Phospho-AMPK Kinetic Acceptability
Page 8: Parameter plausibility analysis for remaining 48 models from α2β2γ3 KD MPSA

### Sheet: LKB1 rate kinetics
SUPPLEMENTARY INFORMATION FOR AMPK MODEL
LKB1 Kinase enzyme kinetic data
	Rate calculations
Section Description	Reported Vmax (U/mg)	Unit Defined	Converted Units (mol/min/mg)	Rate (/min)	kcat Rate (/s)	Author	Year	Species	Cell	Substrate					Link	Reference
Purpose: Convert the Vmax (nmol/min/mg) into an enzyme catalysis rate (/s). 1) Numerically convert units from U/mg to mol/min/mg. 2) Using molecular weight of LKB1 complex (mol/g), convert to LKB1 rate 3) Divide the per minute ( /min) rate into per second ( /s) by dividing by 60s/min. (Neves, 2011)	86.8	U = nmol/min	8.68e-08	13.888	0.231467	Lizcano	2004	Human	HEK293	LKb1tide / NUAK2					https://www.ncbi.nlm.nih.gov/pmc/articles/PMC381014/	1. Lizcano JM, Göransson O, Toth R, Deak M, Morrice NA, Boudeau J, et al. LKB1 is a master kinase that activates 13 kinases of the AMPK subfamily, including MARK/PAR-1. EMBO J. 2004 Feb 25 [cited 2018 Dec 9];23(4):833–43.
	63.9	U = nmol/min	6.39e-08	10.224	0.1704	Lizcano	2004	Human	HEK293	SIK
	94.1	U = nmol/min	9.41e-08	15.056	0.250933	Lizcano	2004	Human	HEK293	AMPK
	10.6	U = nmol/min	1.06e-08	1.696	0.0282667	Lizcano	2004	Human	HEK293	BRSK2
	10.2	U = nmol/min	1.02e-08	1.632	0.0272	Lizcano	2004	Human	HEK293	MARK3
	60	U = nmol/min	6e-08	9.6	0.16	Lizcano	2004	Human	HEK293	MELK
	Molecular Weight
Section Description	MW LKB1 (kDaltons)	MW LKB1 (Daltons, g/mol)	MW LKB1 Complex (kDaltons)	MW LKB1 Complex (Daltons, g/mol)	MW LKB1 (mg/mol)	MW LKB1 Complex (mg/mol)
Purpose: Reports molecular weight (g/mol) of both LKB1 and LKB1-MO25-STRAD in kiloDaltons and Daltons	48.6	48600	160	160000	48600000	160000000
	Concentration
Section Description	Measured Protein (mg)	Total AMPKK (units)	Specific activity (µ/mg)	Volume (mL)	Yield (%)	Concentration (g/L)	Concentration (mol/L)	Yield Concentration (mol/L)	Yield Concentration (mmol/L)	Author	Year	Species			Link	Reference
Purpose: Converts measured amount of protein (mg) from a study into an estimate of the concentration (mM). 1) Using the measured proteins (mg) and the assay volume (mL), find the concentration in mg/mL (equivalent to g/L) 2) Divide the concentration (g/L) by the molecular weight (g/mol), to get mol/L. 3) Divide the concentration (mol/L) by the decimal value of the yield (0.01 * % Yield) to get th…	0.28	28	100.1	1.5	0.6	0.186667	1.16667e-06	0.000194444	0.194444	Hawley	2003	Rat			https://www.ncbi.nlm.nih.gov/pubmed/8910387	Hawley, S. a., Davison, M., Woods, A., Davies, S. P., Beri, R. K., Carling, D., & Hardie, D. G. (1996). Characterization of the AMP-activated protein kinase kinase from rat liver and identification of threonine 172 as the major site at which it phosphorylates AMP-activated protein kinase. Journal of Biological Chemistry, 271(44), 27879–27887. https://doi.org/10.1074/jbc.271.44.27879
	9.8	986	100.7	1	5.1	9.8	6.125e-05	0.00120098	1.20098	Neumann	2003	E Coli			https://www.ncbi.nlm.nih.gov/pubmed/17873408	Neumann D, Suter M, Tuerk R, Riek U, Wallimann T. Co-expression of LKB1, MO25alpha and STRADalpha in bacteria yield the functional and active heterotrimeric complex. Mol Biotechnol. 2007 Jul [cited 2018 Dec 20];36(3):220–31.
	KMs
Section Description	Reported KMs	Database/Source	Substrate	Alternate names											Link	Reference
Purpose: Reports the Michaelis constants for LKB1, as found using a variety of substrates.	0.00074	BRENDA	ATP												https://www.brenda-enzymes.org/enzyme.php?ecno=2.7.11.1#printtable
	0.64	BRENDA	ATP
	0.02	BRENDA	GTP
	0.013	BRENDA	KKRAARASSNVFA
	0.045	BRENDA	KKRAARATSNVFA
	0.0093	BRENDA	Lys-Lys-Phe-Asn-Arg-Thr-Leu-Ser-Val-Ala
	0.145	BRENDA	myelin basic protein
	0.00023	BRENDA	Pah1 phosphatidate phosphatase
	0.0036	BRENDA	RRRLSSLRA
	0.0037	BRENDA	RRRLSSLRA
	0.15	Lizcano	NUAK2	"LKB1tide" / "LKBtide"											https://www.ncbi.nlm.nih.gov/pmc/articles/PMC381014/	1. Lizcano JM, Göransson O, Toth R, Deak M, Morrice NA, Boudeau J, et al. LKB1 is a master kinase that activates 13 kinases of the AMPK subfamily, including MARK/PAR-1. EMBO J. 2004 Feb 25 [cited 2018 Dec 9];23(4):833–43.
	0.46	Lizcano	SIK
	1.4	Lizcano	AMPK
	0.4	Lizcano	BRSK2
	0.62	Lizcano	MARK3
	3	Lizcano	MELK
	Ranges
Section Description	Concentration Low (mM)	Concentration High (mM)	kcat Low (1/s)	kcat High (1/s)	Vmax Low (mM/s)	Vmax High (mM/s)	KM low (mM)	KM high (mM)
Purpose: Calculations for the enzyme Vmax (mM/s) and the range used for KM and Vmax. 1) Using the upper+lower bounds for concentration (mM), expand the boundaries by 1 order of magnitude in a positive and negative direction. 2) Using the upper and lower bounds for kcat ( /s), expand the boundaries by 1 order of magnitude in a positive and negative direction. 3) Divide the resulting min/max concen…	0.194444	1.20098	0.0272	0.250933	0.00528889	0.301366	0.00023	3
	-1 Order of Magnitude	+1 Order of Magnitude	-1 Order of Magnitude	+1 Order of Magnitude	-1 Order of Magnitude	+1 Order of Magnitude	-1 Order of Magnitude	+1 Order of Magnitude
	0.0194444	12.0098	0.00272	2.50933	0.000528889	3.01366	2.3e-05	30

### Sheet: PPase rate kinetics
SUPPLEMENTARY INFORMATION FOR AMPK MODEL
Protein Phosphatase enzyme kinetic data
Rate Calculation
Section Description	Isoform	Peptide	Kinase concentration (mg/mL)	Vmax (µmol/min/mg)	Vmax (µmol/mL/min)	Vmax (µmol/L/min)	Vmax (µM/s)	Vmax (mM/s)	Vmax (mean FLRT)							Links	Citation
Purpose: convert Vmax protein phosphatase (nmol/min/mg) to (mM/s): 1) Using assay kinase concentration (mg/mL), multiply it with Vmax (µmol/min/mg) to get Vmax in (µmol/mL/min) 2) Multiply by 1000 to get the Vmax in (µmol/L/min) 3) Divde the per minute ( /min) rate by (60s/min) to get (µmol/L/s) 4) Divide the rate by 1000 to get it in mmol/L/s, or mM/s. 5) Report the average (mean) rate of the FL…	rPP2C	FLRTpSCG	0.16	29.9	4.784	4784	79.7333	0.0797333	0.109778							https://www.ncbi.nlm.nih.gov/pubmed/9003365	Marley AE, Sullivan JE, Carling D, Abbott WM, Smith GJ, Taylor IW, et al. Biochemical characterization and deletion analysis of recombinant human protein phosphatase 2C alpha. Biochem J. 1996 Dec 15 [cited 2018 Dec 9];320 ( Pt 3):801–6.
	rPP2C	FLRTSpCG	0.16	54.1	8.656	8656	144.267	0.144267								https://www.ncbi.nlm.nih.gov/pubmed/9003365
	rPP2C	FLRTTpCG	0.16	39.5	6.32	6320	105.333	0.105333								https://www.ncbi.nlm.nih.gov/pubmed/9003365
	rPP2C	RRATpVA	0.16	23.5	3.76	3760	62.6667	0.0626667								https://www.ncbi.nlm.nih.gov/pubmed/9003365
Molecular Weight
Section Description	Isoform	Weight (kDaltons)	Weight (Dalton)													Links	Citation
Purpose: Reports molecular weight (g/mol) of both PP2C and the recombinant rPP2c in kiloDaltons and Daltons	PP2C	42	42000													https://www.ncbi.nlm.nih.gov/pubmed/17073821	Klumpp S, Thissen M-C, Krieglstein J. Protein phosphatases types 2Cα and 2Cβ in apoptosis. Biochem Soc Trans. 2006 Dec 1 [cited 2018 Dec 10];34(6):1370–5.
	rPP2C	44	44000													https://www.ncbi.nlm.nih.gov/pubmed/9003365	Marley AE, Sullivan JE, Carling D, Abbott WM, Smith GJ, Taylor IW, et al. Biochemical characterization and deletion analysis of recombinant human protein phosphatase 2C alpha. Biochem J. 1996 Dec 15 [cited 2018 Dec 9];320 ( Pt 3):801–6.
Rates and KMs
Section Description	Isoform	Substrate	Reported kcat	Reported Units	Author	Year	Species	Corresponding Peptide	KM (mM)							Link	Citation
Purpose: Report the Michaelis constants and kcats ( /s) for PP2C and similar phosphatases with a variety of substrates. This provides a reasonable measure for the range for these parameters.	PP2Cα	pNPP	1.02	s^-1	Fjeld	1999	NA		1.18							https://www.ncbi.nlm.nih.gov/pubmed/10400656	Fjeld CC, Denu JM. Kinetic analysis of human serine/threonine protein phosphatase 2Calpha. J Biol Chem. 1999 Jul 16 [cited 2018 Dec 10];274(29):20336–43.
	PP2Cα	KIGEGpTpYGVVYK	0.35	s^-1	Fjeld	1999	NA	Cdc2	0.005
	PP2Cα	DDE(Nle)pTGpYVATR	0.23	s^-1	Fjeld	1999	NA	p38	0.015
	PP2Cα	F(Nle)(Nle)pYPpTVVTR	0.09	s^-1	Fjeld	1999	NA	JNK-1	0.006
	PP2Cα	GIPIRVY(pT)HEV	0.3	s^-1	Fjeld	1999	NA	Cdc2	0.09
	PHLPP1	pNPP	0.0018	s^-1	Sierecki	2014	Bacteria		2.1							https://www.ncbi.nlm.nih.gov/pubmed/24892992	Sierecki E, Newton AC. Biochemical Characterization of the Phosphatase Domain of the Tumor Suppressor PH Domain Leucine-Rich Repeat Protein Phosphatase. Biochemistry. 2014 Jun 24 [cited 2018 Dec 10];53(24):3971–81.
	PHLPP2	pNPP	0.0018	s^-1	Sierecki	2014	Bacteria		1.8
	PHLPP1	pNPP	ND	ND	Sierecki	2014	COS7 (mammal)		1.5
	PHLPP1	pNPP	ND	ND	Sierecki	2014	COS7 (mammal)		1.5
	PHLPP2	pNPP	0.37	s^-1	Sierecki	2014	Insect (Sf21)		1.3
	PHLPP2	RRApTVA	0.15	s^-1	Sierecki	2014	Bacteria	Threonine-phos	0.064
	PHLPP2	RRApTVA	1.1	s^-1	Sierecki	2014	Insect (Sf21)	Threonine-phos	0.063
	PHLPP2	HFPQFpSYSAS	1.1	s^-1	Sierecki	2014	Bacteria	Serine-phosphorylated	0.139
	PHLPP2	HFPQFpSYSAS	0.9	s^-1	Sierecki	2014	Insect (Sf21)	Serine-phosphorylated	0.0405
	PP2Cα	pNPP	2.52	s^-1	Pan	2015	NA		4.05							https://www.ncbi.nlm.nih.gov/pmc/articles/PMC5390078/	Pan C, Tang J, Xu Y, Xiao P, Liu H, Wang H, et al. The catalytic role of the M2 metal ion in PP2Cα. Sci Rep. 2015 Feb 24 [cited 2018 Dec 10];5:8560.
	PP2Cα	TGFLpT202EpY204VATR	0.36	s^-1	Pan	2015	NA	ERK	0.005
	PP2Cα	TDDEMpT180GpY182VAT	0.26	s^-1	Pan	2015	NA	p38	0.0239
	PPM1A	ERK‐pT202pY204	0.43	s^-1	Li	2013	NA	ERK (double phos)	0.0073							https://www.ncbi.nlm.nih.gov/pubmed/23560844	Li R, Gong Z, Pan C, Xie D-D, Tang J-Y, Cui M, et al. Metal-dependent protein phosphatase 1A functions as an extracellular signal-regulated kinase phosphatase. FEBS J. 2013 Jun [cited 2018 Dec 10];280(11):2700–11.
	PPM1A	ERK‐pT202	0.36	s^-1	Li	2013	NA	ERK	0.01847
	PPM1A	p38pT180pY182	0.22	s^-1	Li	2013	NA	p38 (double phos)	0.0281
	PPM1A	p38pT180	0.19	s^-1	Li	2013	NA	p38	0.0335
	PP2Cα	FLRTpSCG	ND	s^-1	Marley	1996	NA	AMPK	0.067							https://www.ncbi.nlm.nih.gov/pubmed/9003365	Marley AE, Sullivan JE, Carling D, Abbott WM, Smith GJ, Taylor IW, et al. Biochemical characterization and deletion analysis of recombinant human protein phosphatase 2C alpha. Biochem J. 1996 Dec 15 [cited 2018 Dec 9];320 ( Pt 3):801–6.
	PP2Cα	FLRTSpCG	ND	s^-1	Marley	1996	NA	AMPK	0.71
	PP2Cα	FLRTTpCG	ND	s^-1	Marley	1996	NA	AMPK	0.096
	PP2Cα	RRATpVA	ND	s^-1	Marley	1996	NA	Threonine-phos	0.152
Concentration
Section Description	Isoform	Measured Protein (mg)	Total (units)	Specific Activity (nmol/min/mg)	Volume (mL)	Yield (%)	Concenrtation (g/L)	Concentration (mol/L)	Yield Concentration (mol/L)	Yield Concentration (mmol/L)	Author	Year	Species	Cell Type	Concentration (mmol/L)	Link	Citation
Purpose: calculate measured amount of protein (mg) into an estimate of the concentration (mM). 1) Using measured proteins (mg) and assay volume (mL), find concentration in mg/mL (equal to g/L) 2) Divide the concentration (g/L) by the molecular weight (g/mol), to get mol/L. 3) Divide the concentration (mol/L) by the decimal value of the yield (0.01 * % Yield) to get the original concentration in t…	PP2Cα	0.002	0.18	90	10	0.2	0.0002	4.7619e-09	2.38095e-06	0.00238095	Klumpp	1998	Bovine	Retina	0.00238095	https://www.ncbi.nlm.nih.gov/pubmed/9486768	Klumpp S, Thissen M-C, Krieglstein J. Protein phosphatases types 2Cα and 2Cβ in apoptosis. Biochem Soc Trans. 2006 Dec 1 [cited 2018 Dec 10];34(6):1370–5.
	PP2C	0.3	0.042	140	8.4	64	0.0357143	8.5034e-07	1.32866e-06	0.00132866	McGowan	1998	Rabbit	Skeletal Muscle	0.00132866	https://www.ncbi.nlm.nih.gov/pubmed/2842606	McGowan CH, Cohen P. Protein phosphatase-2C from rabbit skeletal muscle and liver: an Mg2+-dependent enzyme. Methods Enzymol. 1988 [cited 2018 Dec 9];159:416–26.
	PP2C	0.2	0.025	125	3	52	0.0666667	1.5873e-06	3.0525e-06	0.0030525	McGowan	1998	Rabbit	Liver	0.0030525	https://www.ncbi.nlm.nih.gov/pubmed/3038550
Ranges
Section Description	Concentration Low (mM)	Concentration High (mM)	kcat Low (1/s)	kcat High (1/s)	Vmax Low (mM/s)	Vmax High (mM/s)	Min KM (mM)	Max KM (mM)
Purpose: Calculations for the enzyme Vmax (mM/s) and the range used for KM and Vmax. 1) Using the upper+lower bounds for concentration (mM), expand the boundaries by 1 order of magnitude in a positive and negative direction. 2) Using the upper and lower bounds for kcat ( /s), expand the boundaries by 1 order of magnitude in a positive and negative direction. 3) Divide the resulting min/max concen…	0.00132866	0.0030525	0.0018	2.52	2.39158e-06	0.00769231	0.005	4.05
	-1 Order of Magnitude	+1 Order of Magnitude	-1 Order of Magnitude	+1 Order of Magnitude	-1 Order of Magnitude	+1 Order of Magnitude	-1 Order of Magnitude	+1 Order of Magnitude
	0.000132866	0.030525	0.00018	25.2	2.39158e-07	0.0769231	0.0005	40.5

### Sheet: AMPK rate kinetics
SUPPLEMENTARY INFORMATION FOR AMPK MODEL
AMPK enzyme kinetic data
	Enzyme rates
Section Description	Rate (kcat /s)	Author	Year	Species	Cell	Substrate	AMPK isoform							Link	Reference
Purpose: Reports of AMPK's kcat /s by Michell.	30.6	Michell	1996	Rat	Liver	SAMS	α1							https://www.ncbi.nlm.nih.gov/pubmed/8910470	Michell BJ, Stapleton D, Mitchelhill KI, House CM, Katsis F, Witters LA, et al. Isoform-specific purification and substrate specificity of the 5’-AMP-activated protein kinase. J Biol Chem. 1996 Nov 8 [cited 2018 Dec 6];271(45):28445–50.
	20.3	Michell	1996	Rat	Liver	HMG-CoAR	α1
	8.7	Michell	1996	Rat	Liver	ADR1	α1
	0.09	Michell	1996	Rat	Liver	SAMS	α2
	0.08	Michell	1996	Rat	Liver	HMG-CoAR	α2
	0.04	Michell	1996	Rat	Liver	ADR1	α2
	Molecular Weight
Section Description	Substrate	MW (Kilodaltons)	MW (Daltons)											Link	Reference
Purpose: Molecular weight (g/mol) of the relevant isoforms of AMPK (α1β2γ1 and α2β2γ3) kiloDaltons and Daltons	α1β2γ1	131	131000											https://www.ncbi.nlm.nih.gov/pubmed/8910470	Michell BJ, Stapleton D, Mitchelhill KI, House CM, Katsis F, Witters LA, et al. Isoform-specific purification and substrate specificity of the 5’-AMP-activated protein kinase. J Biol Chem. 1996 Nov 8 [cited 2018 Dec 6];271(45):28445–50.
	α2β2γ3	151	151000											https://www.ncbi.nlm.nih.gov/pubmed/20451617	Rajamohan F, Reyes AR, Frisbie RK, Hoth LR, Sahasrabudhe P, Magyar R, et al. Probing the enzyme kinetics, allosteric modulation and activation of 1- and 2-subunit-containing AMP-activated protein kinase (AMPK) heterotrimeric complexes by pharmacological and physiological activators. Biochem J. 2016 Mar 1 [cited 2018 Dec 6];473(5):581–92.
	Concentration
Section Description	Measured Protein (mg)	Total AMPK (units)	Specific activity (u/mg)	Volume (mL)	Yield (%)	Concentration (g/L)	Concentration (mol/L)	Yield Concentration (mol/L)	Yield Concentration (mmol/L)	Author	Year	Species	Isoform	Link	Reference
Purpose: converts measured amount of protein (mg) into estimate of the concentration (mM). 1) Using the measured proteins (mg) and the assay volume (mL), find the concentration in mg/mL (equivalent to g/L) 2) Divide the concentration (g/L) by the molecular weight (g/mol), to get mol/L. 3) Divide the concentration (mol/L) by the decimal value of the yield (0.01 * % Yield) to get the original conce…	6	NA	NA	10	10	0.6	3.97351e-06	3.97351e-05	0.0397351	Ramanathan	2010	Human	α2β2γ3	https://www.sciencedirect.com/science/article/pii/S1046592809002551	Ramanathan L, Sheth PR, Ogas P, Xiao L, Le H V. Purification and characterization of truncated human AMPK α2β2γ3 heterotrimer from baculovirus-infected insect cells. Protein Expr Purif. 2010 Mar [cited 2018 Dec 20];70(1):13–22.
	1.3	NA	NA	5	1	0.26	1.72185e-06	0.000172185	0.172185	Rajamohan	2016	E. Coli	α2β2γ3	https://www.ncbi.nlm.nih.gov/pubmed/20451617	Rajamohan F, Reyes AR, Frisbie RK, Hoth LR, Sahasrabudhe P, Magyar R, et al. Probing the enzyme kinetics, allosteric modulation and activation of 1- and 2-subunit-containing AMP-activated protein kinase (AMPK) heterotrimeric complexes by pharmacological and physiological activators. Biochem J. 2016 Mar 1 [cited 2018 Dec 6];473(5):581–92.
	2	1480	740	5	10	0.4	3.05344e-06	3.05344e-05	0.0305344	Neumann	2003	E. Coli	α1β1γ1	https://www.ncbi.nlm.nih.gov/pubmed/12880772	Neumann D, Woods A, Carling D, Wallimann T, Schlattner U. Mammalian AMP-activated protein kinase: functional, heterotrimeric complexes by co-expression of subunits in Escherichia coli. Protein Expr Purif. 2003 Aug [cited 2018 Dec 20];30(2):230–7.
	0.124	1822	14697	0.75	17.4	0.165333	1.26209e-06	7.25337e-06	0.00725337	Michell	1996	Rat	α1β#γ1	https://www.ncbi.nlm.nih.gov/pubmed/8910470	Michell BJ, Stapleton D, Mitchelhill KI, House CM, Katsis F, Witters LA, et al. Isoform-specific purification and substrate specificity of the 5’-AMP-activated protein kinase. J Biol Chem. 1996 Nov 8 [cited 2018 Dec 6];271(45):28445–50.
	1.02	188	184	0.5	5.5	2.04	1.55725e-05	0.000283137	0.283137	Carling	1989	Rat	ND	https://febs.onlinelibrary.wiley.com/doi/full/10.1111/j.1432-1033.1989.tb15186.x	Carling D, Clarke PR, Zammit VA, Hardie DG. Purification and characterization of the AMP-activated protein kinase. Copurification of acetyl-CoA carboxylase kinase and 3-hydroxy-3-methylglutaryl-CoA reductase kinase activities. Eur J Biochem. 1989 Dec 8 [cited 2018 Dec 20];186(1–2):129–36.
	1.02	70.5	69	0.5	6.2	2.04	1.55725e-05	0.00025117	0.25117	Carling	1989	Rat	ND	https://febs.onlinelibrary.wiley.com/doi/full/10.1111/j.1432-1033.1989.tb15186.x	Carling D, Clarke PR, Zammit VA, Hardie DG. Purification and characterization of the AMP-activated protein kinase. Copurification of acetyl-CoA carboxylase kinase and 3-hydroxy-3-methylglutaryl-CoA reductase kinase activities. Eur J Biochem. 1989 Dec 8 [cited 2018 Dec 20];186(1–2):129–36.
	Ranges
Section Description	Concentration Low (mM)	Concentration High (mM)	kcat Low (1/s)	kcat High (1/s)	Vmax Low (mM/s)	Vmax High (mM/s)
Purpose: Calculations for the enzyme Vmax (mM/s) and the range used for KM and Vmax. 1) Using the upper+lower bounds for concentration (mM), expand the boundaries by 1 order of magnitude in a positive and negative direction. 2) Using the upper and lower bounds for kcat ( /s), expand the boundaries by 1 order of magnitude in a positive and negative direction. 3) Divide the resulting min/max concen…	0.00725337	0.283137	0.04	30.6	0.000290135	8.66398
	-1 Order of Magnitude	+1 Order of Magnitude	-1 Order of Magnitude	+1 Order of Magnitude	-1 Order of Magnitude	+1 Order of Magnitude
	0.000725337	2.83137	0.004	306	2.90135e-05	86.6398

### Sheet: Binding kinetics
SUPPLEMENTARY INFORMATION FOR AMPK MODEL
Calculations for dissociation constant KD in different conditions
Section Description		Experimental Data						Links																		References
We found experimental measurements of AMPK's KD for different adenine nucleotides. The maximum/minimum values for each AMPK-AXP isoform are used to determine the KD sampling ranges for the conditions below. In the unconstrained case, we used a range informed by the supplementary table in Clarke et al. (2006)	Isoform	alpha-1	alpha-1	alpha-1	gamma-3	gamma-3	gamma-3
	Nucleotides	MgATP	ADP	AMP	MgATP	ADP	AMP
	KD (Xiao) (mM)	0.018	0.0015	0.0025	NA	NA	NA	https://www.ncbi.nlm.nih.gov/pubmed/21399626																		Xiao B, Sanders MJ, Underwood E, Heath R, Mayer F V., Carmena D, et al. Structure of mammalian AMPK and its regulation by ADP. Nature. 2011 Apr 13 [cited 2018 Dec 6];472(7342):230–3.
	KD (Rajamohan) (mM)	0.095	0.0042	0.0043	0.277	0.0112	0.0016	https://www.ncbi.nlm.nih.gov/pubmed/26635351																		Rajamohan F, Reyes AR, Frisbie RK, Hoth LR, Sahasrabudhe P, Magyar R, et al. Probing the enzyme kinetics, allosteric modulation and activation of 1- and 2-subunit-containing AMP-activated protein kinase (AMPK) heterotrimeric complexes by pharmacological and physiological activators. Biochem J. 2016 Mar 1 [cited 2018 Dec 6];473(5):581–92.
	KD (Calabrese) (mM)	NA	NA	0.0033	NA	NA	NA	https://www.ncbi.nlm.nih.gov/pubmed/25066137																		Calabrese MF, Rajamohan F, Harris MS, Caspers NL, Magyar R, Withka JM, et al. Structural Basis for AMPK Activation: Natural and Synthetic Ligands Regulate Kinase Activity from Opposite Poles by Different Molecular Mechanisms. Structure. 2014 Aug 5 [cited 2018 Dec 20];22(8):1161–72.
	KD (Saiu) (mM)	NA	0.0013	0.0033	NA	NA	NA	https://pdfs.semanticscholar.org/b8e5/d1cc1b90619a323b2179f2af1f6c3f9160b6.pdf
	Min Value (mM)	0.018	0.0013	0.0025	0.277	0.0112	0.0016	https://www.ncbi.nlm.nih.gov/pubmed/17186703																		Clarke DC, Betterton MD, Liu X. Systems theory of Smad signalling. Syst Biol (Stevenage). 2006 Nov [cited 2018 Dec 6];153(6):412–24.
	Max Value (mM)	0.095	0.0042	0.0043	0.277	0.0112	0.0016
Section Description	Condition	Unconstrained						Two orders of magnitude						One order of magnitude						Physiological (1/10 order of magnitude)
'Unconstrained' indicates the highest/lowest observed forward/reverse reaction rates 'Two orders of magnitude' uses a KD range 100-fold from its observed min/max 'One order of magnitude' uses a KD range 10-fold from its observed min/max 'Physiological' uses a KD range +/- 10% from its observed min/max.	Isoforms	All isoforms						alpha-1	alpha-1	alpha-1	gamma-3	gamma-3	gamma-3	alpha-1	alpha-1	alpha-1	gamma-3	gamma-3	gamma-3	alpha-1	alpha-1	alpha-1	gamma-3	gamma-3	gamma-3
	Nucleotides	All nucleotides						MgATP	ADP	AMP	MgATP	ADP	AMP	MgATP	ADP	AMP	MgATP	ADP	AMP	MgATP	ADP	AMP	MgATP	ADP	AMP
	KD Low	1.7e-17						0.00018	1.3e-05	2.5e-05	0.00277	0.000112	1.6e-05	0.0018	0.00013	0.00025	0.0277	0.00112	0.00016	0.0162	0.00117	0.00225	0.2493	0.01008	0.00144
	KD High	1700						9.5	0.42	0.43	27.7	1.12	0.16	0.95	0.042	0.043	2.77	0.112	0.016	0.1045	0.00462	0.00473	0.3047	0.01232	0.00176
In order to randomly sample the KDs, we kept the association rate (Kf) within a fixed range near the nominal model, and varied the dissociation rate (Kr) in each condition. This did not apply for the unconstrained condition, in which forward and reverse rates are known.	Kr low	1.7e-08						0.00027	1.95e-05	3.75e-05	0.004155	0.000168	2.4e-05	0.0027	0.000195	0.000375	0.04155	0.00168	0.00024	0.01782	0.001287	0.002475	0.27423	0.011088	0.001584
	Kr high	1700						9.5	0.42	0.43	27.7	1.12	0.16	0.95	0.042	0.043	2.77	0.112	0.016	0.1045	0.00462	0.00473	0.3047	0.01232	0.00176
	Kf low	1						1	1	1	1	1	1	1	1	1	1	1	1	1	1	1	1	1	1
	Kf high	1000000000						1.5	1.5	1.5	1.5	1.5	1.5	1.5	1.5	1.5	1.5	1.5	1.5	1.1	1.1	1.1	1.1	1.1	1.1

### Sheet: Parameter inputs
SUPPLEMENTARY INFORMATION FOR AMPK MODEL
Parameter sampling ranges used for the three MPSAs
Section Description	Group	Parameter #	Parameter name	Varied in analyses		Unconstrained			a1b2y1 KD			a2b2y3 KD
						Low	High		Low	High		Low	High
Bioenergetic parameters were selected qualitatively within a range (<=1 order of magnitude) to preserve model stability and create feasible changes in concentrations. TCr (Total creatine), k_rest, k_stim, k_post were unchanged in this analysis to analyze the model under unchanging resting/stimulation rates. All variable parameters were selected from a base-10 logarithmic distribution of the deter…	Bioenergetic Module	P1	V_forCK	Yes		90	110		90	110		90	110
		P2	K_b	Yes		1	1.2		1	1.2		1	1.2
		P3	K_ia	Yes		0.1	0.2		0.1	0.2		0.1	0.2
		P4	K_ib	Yes		3	4		3	4		3	4
		P5	K_iq	Yes		3	4		3	4		3	4
		P6	K_p	Yes		3	4		3	4		3	4
		P7	K_eq	Yes		90.5	350		90.5	350		90.5	350
		P8	TCr	No		39	39		39	39		39	39
		P9	K_ADP	Yes		0.05	0.06		0.05	0.06		0.05	0.06
		P10	VmaxOxPhos	Yes		0.45	0.55		0.45	0.55		0.45	0.55
		P11	nH	Yes		2.55	2.75		2.55	2.75		2.55	2.75
		P12	k_rest	No		0.026	0.026		0.026	0.026		0.026	0.026
		P13	k_stim	No		0.05	0.05		0.05	0.05		0.05	0.05
		P14	k_post	No		0.026	0.026		0.026	0.026		0.026	0.026
		P15	V_forAK	Yes		13	15		13	15		13	15
		P16	kmt	Yes		0.2	0.4		0.2	0.4		0.2	0.4
		P17	kmd	Yes		0.2	0.4		0.2	0.4		0.2	0.4
		P18	kmm	Yes		0.2	0.4		0.2	0.4		0.2	0.4
		P19	keqadk	Yes		0.1	2		0.1	2		0.1	2
Parameters were selected from the "+/-1 ranges" in the pages titled 1) LKB1 Kinetics 2) PPase Kinetics 3) AMPK Kinetics 4) KD Calculations k20 was unchanged in this analysis as it was not used in the present model	Dissociation Constants	P20	k6f	Yes		1	1000000000		1	1.1		1	1.1
		P21	k6r	Yes		1.7e-08	1700		0.01782	0.1045		0.2493	0.3047
		P22	k7f	Yes		1	1000000000		1	1.1		1	1.1
		P23	k7r	Yes		1.7e-08	1700		0.001287	0.00462		0.01008	0.01232
		P24	k8f	Yes		1	1000000000		1	1.1		1	1.1
		P25	k8r	Yes		1.7e-08	1700		0.002475	0.00473		0.00144	0.00176
		P26	k9f	Yes		1	1000000000		1	1.1		1	1.1
		P27	k9r	Yes		1.7e-08	1700		0.01782	0.1045		0.2493	0.3047
		P28	k10f	Yes		1	1000000000		1	1.1		1	1.1
		P29	k10r	Yes		1.7e-08	1700		0.001287	0.00462		0.01008	0.01232
		P30	k11f	Yes		1	1000000000		1	1.1		1	1.1
		P31	k11r	Yes		1.7e-08	1700		0.002475	0.00473		0.00144	0.00176
	Michaelis Constants (Kms)	P32	km12	Yes		2.3e-05	30		2.3e-05	30		2.3e-05	30
		P33	km13	Yes		0.0005	40.5		0.0005	40.5		0.0005	40.5
		P34	km14	Yes		2.3e-05	30		2.3e-05	30		2.3e-05	30
		P35	km15	Yes		0.0005	40.5		0.0005	40.5		0.0005	40.5
		P36	km16	Yes		2.3e-05	30		2.3e-05	30		2.3e-05	30
		P37	km17	Yes		0.0005	40.5		0.0005	40.5		0.0005	40.5
		P38	km18	Yes		2.3e-05	30		2.3e-05	30		2.3e-05	30
		P39	km19	Yes		0.0005	40.5		0.0005	40.5		0.0005	40.5
	LKB1 Rate	P41	Vmax_AMPK	Yes		6.38e-05	0.363		6.38e-05	0.363		6.38e-05	0.363
		P42	Vmax_AMPKKT	Yes		6.38e-05	0.363		6.38e-05	0.363		6.38e-05	0.363
		P43	Vmax_AMPKKD	Yes		6.38e-05	0.363		6.38e-05	0.363		6.38e-05	0.363
		P44	Vmax_AMPKKM	Yes		6.38e-05	0.363		6.38e-05	0.363		6.38e-05	0.363
	Phosphatase Rate	P45	Vmax_PPaseAMPK	Yes		2.39e-07	0.0769		2.39e-07	0.0769		2.39e-07	0.0769
		P46	Vmax_PPaseATP	Yes		2.39e-07	0.0769		2.39e-07	0.0769		2.39e-07	0.0769
		P47	Vmax_PPaseADP	Yes		2.39e-07	0.0769		2.39e-07	0.0769		2.39e-07	0.0769
		P48	Vmax_PPaseAMP	Yes		2.39e-07	0.0769		2.39e-07	0.0769		2.39e-07	0.0769

### Sheet: MPSA
SUPPLEMENTARY INFORMATION FOR AMPK MODEL
Results from MPSAs examining changes in AXP Dominance
				AXP-dominance
Section Description	Simulation results			Unconstrained MPSA				α1β2γ1 KD MPSA				α2β2γ3 KD MPSA
	# passing simulations			216				2799				2685
This spreadsheet presents the results from the statistical analyses of the three MPSAs (unconstrained, α1β2γ1 KD, and α2β2γ3 KD). For each parameter, the Kolmogorov-Smirnov statistic (KS Stat), Spearman correlation coefficient and their corresponding P-values are presented. The KS Stat was computed from distributions of parameter values associated with either AMP- or ADP-dominant models. The thre…	ADP Dominant			77				2717				2281
	AMP Dominant			139				82				404
	Parameter			KS Stat	P-value	Correlation	P-values	KS Stat	P-value	Correlation	P-values	KS Stat	P-values	Correlation	P-values
	P1	V_forCK	Creatine kinase	0.109595	0.566531	-0.0108116	0.874473	0.104096	0.336787	-0.0186303	0.32448	0.049659	0.357539	0.000321865	0.9867
	P2	K_b		0.0694198	0.965161	0.00792875	0.907768	0.0486773	0.990079	-0.00546191	0.772705	0.032214	0.863151	-0.00267558	0.889785
	P3	K_ia		0.0920303	0.775881	0.0248701	0.716269	0.0707111	0.806984	-0.0126758	0.502635	0.046078	0.451087	-0.00176756	0.927058
	P4	K_ib		0.100533	0.675534	-0.0609652	0.37259	0.134429	0.103331	-0.0197967	0.295103	0.0764863	0.0341385	-0.00820884	0.670715
	P5	K_iq		0.103616	0.638236	-0.0246913	0.718222	0.0733727	0.769504	0.0100026	0.596826	0.0776735	0.0300568	-0.0277349	0.150791
	P6	K_p		0.106979	0.597698	-0.0527846	0.440228	0.0955412	0.442766	0.00401566	0.831829	0.0460943	0.450633	0.00184536	0.923857
	P7	K_eqCK		0.162198	0.133219	-0.0948544	0.164798	0.0995135	0.391347	-0.00182387	0.923163	0.0452479	0.474541	0.004212	0.82731
	P8
	P9	K_ADP	Oxidative phosphorylation	0.0654022	0.9803	-0.0241823	0.723792	0.200477	0.00274969	-0.0572762	0.0024345	0.0883862	0.00871742	-0.0602743	0.00178034
	P10	VmaxOxPhos		0.145193	0.227914	0.0528089	0.440017	0.155184	0.0385742	0.0591591	0.00174099	0.0705462	0.0626835	0.0420498	0.0293433
	P11	nH		0.182566	0.0646685	0.0821132	0.229425	0.149573	0.0510554	0.0375097	0.0472241	0.0521885	0.299592	0.0294451	0.127165
	P12		ATP hydrolysis
	P13
	P14
	P15	V_forAK	Adenylate kinase	0.104363	0.6292	-0.0984517	0.149289	0.0638078	0.892337	0.0217651	0.249685	0.052678	0.289183	-0.0125412	0.51597
	P16	kmt		0.109409	0.568742	0.0194834	0.775865	0.0693735	0.825017	0.00988694	0.601076	0.0367934	0.733958	-0.00677324	0.725731
	P17	kmd		0.129403	0.354667	-0.0454116	0.506766	0.0680763	0.841895	0.0140503	0.457455	0.0427205	0.549325	0.00833523	0.66595
	P18	kmm		0.0935252	0.758759	0.0112177	0.869799	0.0962638	0.433141	0.0178356	0.34555	0.0419251	0.573713	-0.00690169	0.720745
	P19	K_eqADK		0.15491	0.168953	0.0891356	0.191887	0.562749	5.64647e-23	0.458749	1.00361e-145	0.315727	1.50997e-30	0.468797	8.56214e-147
	P20	k6f	ATP-AMPK	0.109876	0.563218	0.132806	0.0512773	0.119061	0.195559	0.00918509	0.627155	0.0587765	0.180628	-0.0283715	0.141633
	P21	k6r		0.114174	0.513274	0.0173888	0.799419	0.145246	0.0629312	-0.0504888	0.00754799	0.0518218	0.307564	0.0118747	0.538525
	P22	k7f	ADP-AMPK	0.10156	0.663109	-0.0199321	0.770845	0.0646472	0.883102	0.0142515	0.451039	0.0437645	0.517879	0.0128963	0.504157
	P23	k7r		0.111464	0.544565	0.083534	0.22144	0.171454	0.0161391	-0.0377048	0.0460853	0.0596523	0.168077	-0.0443043	0.0216887
	P24	k8f	AMP-AMPK	0.113239	0.523982	-0.00189049	0.977963	0.102826	0.351381	-0.0114985	0.543133	0.0503329	0.341425	-0.0370551	0.0548771
	P25	k8r		0.104083	0.632587	0.0252148	0.712509	0.0706482	0.807844	0.00908734	0.630825	0.0593539	0.172274	0.0190882	0.322798
	P26	k9f	ATP-p-AMPK	0.267869	0.00123778	0.0959034	0.160156	0.104339	0.334049	-0.0114828	0.543683	0.0382019	0.690272	-0.00740254	0.70142
	P27	k9r		0.0799776	0.896926	-0.0510069	0.4558	0.173438	0.0144265	0.0147006	0.4369	0.0643825	0.111789	-0.0151056	0.433977
	P28	k10f	ADP-p-AMPK	0.314024	7.79372e-05	0.116939	0.0864256	0.0673357	0.851234	0.0130307	0.490749	0.0303128	0.906532	0.00959166	0.619336
	P29	k10r		0.245445	0.00404871	-0.132879	0.0511483	0.256771	4.04084e-05	-0.194928	2.27526e-25	0.0356529	0.768433	-0.020865	0.279797
	P30	k11f	AMP-p-AMPK	0.276651	0.000756501	-0.111082	0.103498	0.102426	0.356056	-0.0240246	0.203853	0.0281566	0.945528	0.00835066	0.665369
	P31	k11r		0.469495	2.78594e-10	0.382595	6.13524e-09	0.226537	0.000443539	0.127375	1.34804e-11	0.0732591	0.047783	0.0521846	0.00683803
	P32	km12	ATP-p-AMPK kinase & phosphatase KM	0.0784827	0.909057	0.0516357	0.450257	0.111385	0.261007	-0.0153004	0.418421	0.0659494	0.096987	-0.0224926	0.243977
	P33	km13		0.0877324	0.82303	0.00803917	0.90649	0.0631435	0.899386	-0.0238656	0.206863	0.0430352	0.539773	-0.00522761	0.78658
	P34	km14	p-AMPK kinase & phosphatase KM	0.170887	0.0989081	0.0247373	0.71772	0.0860346	0.578714	0.041358	0.0286675	0.0469527	0.427058	-0.0359077	0.0628344
	P35	km15		0.108381	0.580948	-0.0620177	0.364378	0.106596	0.309265	0.0151687	0.422441	0.0470004	0.425768	-0.00423851	0.826241
	P36	km16	ADP-p-AMPK kinase & phosphatase KM	0.160329	0.141739	-0.0407265	0.551624	0.438342	4.16535e-14	-0.194821	2.41911e-25	0.443753	6.27128e-60	-0.316955	1.00812e-63
	P37	km17		0.214893	0.0172261	0.0266509	0.696919	0.162769	0.0259757	0.0188589	0.318579	0.177122	6.62362e-10	0.0825821	1.83167e-05
	P38	km18	AMP-p-AMPK kinase & phosphatase KM	0.124638	0.400703	0.0197755	0.772596	0.16496	0.0230917	0.14579	9.10781e-15	0.088995	0.00808644	0.146206	2.67059e-14
	P39	km19		0.117444	0.476563	-0.0100109	0.883701	0.0875428	0.556196	-0.0378933	0.0450066	0.086154	0.0114319	-0.0536219	0.00544882
	P40	VmaxKinaseAMPK	AMPK kinase Vmax	0.110623	0.554415	-0.0183009	0.789139	0.083741	0.613383	-0.0216114	0.253045	0.0624835	0.132176	0.0134768	0.485155
	P41	VmaxKinaseATP		0.0903485	0.794736	-0.04331	0.52665	0.0547142	0.966819	0.0393908	0.0371717	0.0433988	0.528814	-0.0173407	0.369083
	P42	VmaxKinaseADP		0.106792	0.599939	-0.0493419	0.47066	0.391209	2.53326e-11	0.0707061	0.000181287	0.474938	1.38067e-68	0.199421	1.74283e-25
	P43	VmaxKinaseAMP		0.0727833	0.947939	-0.0250819	0.713958	0.173842	0.0140984	-0.0693479	0.00024097	0.129666	1.66141e-05	-0.0867334	6.77445e-06
	P44	VmaxPPaseAMPK	p-AMPK phosphatase Vmax	0.0648416	0.981972	-0.0102559	0.880876	0.11679	0.213449	0.0310471	0.100543	0.0554625	0.234855	0.0145148	0.452171
	P45	VmaxPPaseATP		0.133514	0.317829	0.103087	0.130966	0.065289	0.875802	-0.00707872	0.70815	0.0356269	0.769207	0.00929015	0.630393
	P46	VmaxPPaseADP		0.101654	0.661979	-0.0916734	0.17949	0.171203	0.0163686	-0.0490992	0.00937613	0.251728	1.42251e-19	-0.208626	8.67765e-28
	P47	VmaxPPaseAMP		0.171167	0.0979369	0.130492	0.0555059	0.127292	0.140326	0.0735997	9.72393e-05	0.0809214	0.0210036	0.0881533	4.77088e-06
	P48	Allostery	Allosteric Activation	0.192189	0.0446113	-0.0872021	0.201743	0.351091	3.34264e-09	-0.321362	2.92003e-68	0.127334	2.52103e-05	-0.12904	1.92699e-11

### Sheet: 48 models
SUPPLEMENTARY INFORMATION FOR AMPK MODEL
Parameter plausibility analysis for remaining 48 models from α2β2γ3 KD MPSA
Data for models from α2β2γ3 KD MPSA simulations for which fraction of ADP control < 0.8 after elimination of models that met at least one of the following criteria (Fig. 4, main text): 1. The KD for AMP binding to AMPK exceeded one order of magnitude than the KD for ADP binding (conflicts with existing data). 2. The maximum free AMP concentration exceeded 2.92 µM, which was the highest level repo…
Simulation #	ADP-AMPK Vmax Kinase	AMP-AMPK Vmax Kinase	ADP-AMPK KM Kinase	AMP-AMPK KM Kinase	ADP-p-AMPK Vmax Phosphatase	AMP-p-AMPK Vmax Phosphatase	ADP-p-AMPK KM Phosphatase	AMP-p-AMPK KM Phosphatase		AMP Concentration (µM)	Allostery	Vmax Kinase (ADP-AMPK/ AMP-AMPK)	KM Kinase (ADP-AMPK/ AMP-AMPK)	Vmax Phosphatase (ADP-p-AMPK/ AMP-p-AMPK)	KM Phosphatase (ADP-p-AMPK/ AMP-p-AMPK)	AUC Ratio (Outcome variable)
18	0.00314379	0.0148029	10.3689	0.000460274	0.0312434	2.3573e-05	0.0317546	0.0110195		1.44778	1.42873	0.212377	22527.6	1325.39	2.88168	0.150468
34	0.0033913	0.0174415	2.40623	0.150132	0.00250206	4.73239e-06	0.0129091	1.24369		2.88189	1.48555	0.194438	16.0274	528.709	0.0103797	0.16736
39	0.00268184	0.0108569	2.89371	0.00976894	0.00435421	2.4061e-05	0.138459	0.0160475		2.6212	1.56637	0.247017	296.215	180.966	8.62807	0.375364
45	1.43292	0.422125	6.65963	27.8441	0.000572508	3.14439e-07	5.49286	1.08159		1.74789	1.51121	3.39455	0.239175	1820.73	5.07852	0.391872
35	0.00151394	0.718766	1.05233	0.000349343	0.00225517	6.41154e-07	2.51612	0.0184112		2.80025	1.38665	0.00210631	3012.32	3517.36	136.662	0.461654
11	0.000742568	0.337867	15.4512	16.23	0.00132633	9.10748e-06	0.00100273	0.915517		1.11792	1.27894	0.00219781	0.952019	145.631	0.00109526	0.526179
6	0.369817	2.5865	0.266285	0.00184384	4.3319e-07	0.00068763	0.00682665	0.017219		2.19327	1.0026	0.14298	144.419	0.000629975	0.39646	0.541886
44	0.0423577	1.0164	13.6662	0.00233301	2.08629e-06	0.0340158	0.281933	0.00413715		2.39758	1.43729	0.0416743	5857.74	6.13329e-05	68.1467	0.559965
14	0.29844	0.0703401	0.0894106	1.73282	1.06236e-06	0.000242405	0.0027347	0.609422		2.7594	1.9809	4.24281	0.0515985	0.00438259	0.00448737	0.603043
46	0.00308151	1.33154	3.98274	0.0199961	4.88262e-06	0.00884939	0.537835	23.7522		2.05583	1.8617	0.00231425	199.176	0.000551747	0.0226436	0.641525
23	0.180824	0.190538	0.524804	0.042618	0.000139812	1.36888e-05	0.133864	0.00432247		0.537014	1.41461	0.949016	12.3141	10.2136	30.9695	0.678831
41	1.35312	0.0557649	21.5544	0.000187348	0.000173241	0.00106502	0.0720279	1.37773		1.65091	1.82589	24.2648	115050	0.162665	0.0522803	0.706086
32	0.137201	0.00223742	0.0154577	2.83971e-05	2.49164e-07	8.90257e-07	0.00344914	35.6723		2.75448	1.75098	61.3211	544.34	0.279879	9.66895e-05	0.711122
24	0.00164106	0.028531	0.101776	0.000758045	4.8888e-06	0.00111974	0.000508775	0.393568		2.83464	1.89164	0.0575185	134.261	0.00436602	0.00129273	0.718857
8	0.017991	0.0413208	0.643246	0.00122909	0.0130692	1.54344e-05	0.312848	0.490254		2.64322	1.06662	0.435397	523.349	846.754	0.638134	0.719996
33	0.00263249	1.28205	0.000392922	2.0196	8.17781e-05	2.95474e-06	0.0127429	0.0535008		2.90106	1.71979	0.00205335	0.000194554	27.6769	0.238182	0.723867
28	1.82185	0.528192	3.00352e-05	0.101553	7.99639e-07	1.4792e-05	0.000759909	0.0237665		2.66926	1.89381	3.44922	0.00029576	0.0540589	0.031974	0.728236
40	0.210684	0.0509388	0.000214218	0.000334917	2.23535e-06	1.1454e-05	0.00124838	0.000884305		2.65772	1.83044	4.13603	0.639614	0.195159	1.4117	0.729319
3	0.172516	2.15868	0.00147405	0.000160306	7.10985e-05	0.000841719	0.26318	6.82397		2.76319	1.94143	0.0799173	9.19526	0.0844682	0.038567	0.729835
1	0.0669573	0.0044837	0.245871	0.000593301	5.84732e-07	6.60559e-05	0.0187082	36.8022		1.647	1.70282	14.9335	414.411	0.00885209	0.000508344	0.73766
30	0.00187213	0.00946108	0.60137	0.000980516	0.00224195	0.00130216	1.24412	3.05736		2.91929	1.81487	0.197877	613.32	1.72173	0.406925	0.73836
20	0.626244	0.0491086	0.00117321	0.00425907	8.18187e-06	2.09219e-05	3.89952	0.216403		2.67965	1.84126	12.7522	0.275461	0.391067	18.0197	0.738494
36	0.00077799	0.123931	2.35167e-05	3.88535e-05	2.88067e-06	0.000203225	30.6806	0.055299		2.65168	1.93204	0.00627761	0.605266	0.0141748	554.813	0.740998
43	2.34597	0.706712	0.00280171	0.199025	3.08057e-05	0.000385481	0.0011321	0.00716832		2.4951	1.79816	3.31956	0.0140772	0.079915	0.157932	0.745678
9	0.235745	0.239276	2.00597	0.000361115	3.28715e-06	3.34941e-07	9.13594	0.0262993		2.91961	1.44988	0.985244	5554.93	9.81413	347.384	0.754681
21	0.155369	1.49032	0.00595784	0.0186486	1.17488e-05	4.13538e-07	0.0196572	28.6209		2.83524	1.29627	0.104252	0.319478	28.4106	0.000686812	0.754898
2	0.00116863	0.00336809	1.30857	2.11046	9.62739e-06	0.000188527	24.9968	0.0151586		1.60705	1.27569	0.346971	0.620038	0.0510665	1649.02	0.760376
13	0.33956	0.798737	25.9737	0.164636	7.51227e-05	2.3626e-06	0.392246	0.00150706		0.973954	1.34172	0.425121	157.765	31.7966	260.273	0.768713
27	0.323787	0.519385	0.0344193	8.15775e-05	0.000188187	4.38699e-05	0.638928	0.00110811		1.85839	1.53	0.623405	421.922	4.28967	576.593	0.771318
12	0.703433	2.01921	0.000129225	0.0268725	2.81962e-05	4.41404e-05	0.568437	7.23968		2.2906	1.96086	0.348371	0.00480881	0.638783	0.0785169	0.773349
15	0.00659515	0.019811	0.000760752	0.0460248	5.17736e-06	1.16621e-05	0.00275966	0.0753657		2.4898	1.91247	0.332904	0.0165292	0.443946	0.036617	0.774676
31	2.91695	0.00262437	0.127903	0.0330913	0.00128726	6.82921e-07	0.131582	20.7757		1.42588	1.66942	1111.49	3.86515	1884.94	0.00633347	0.776805
4	0.00152658	2.90731	8.72382	0.00118598	0.000156496	6.1671e-05	1.79575	0.00276341		1.97121	1.86776	0.000525085	7355.77	2.53759	649.829	0.77727
25	0.0253764	0.0915383	0.638753	3.65135e-05	0.0340489	0.0042625	0.0935051	8.24626		1.30755	1.64164	0.277221	17493.6	7.98802	0.0113391	0.777954
47	0.004293	0.862689	3.68867e-05	0.0261026	0.00119204	9.52855e-07	9.53793	7.77042		2.34284	1.43281	0.0049763	0.00141314	1251.02	1.22747	0.778119
48	0.116781	0.294159	0.00427638	0.000774207	4.70354e-07	0.0022023	0.00163375	0.000600432		2.04367	1.90013	0.396998	5.52356	0.000213574	2.72096	0.778947
38	0.00337874	0.00922051	0.414739	0.000202696	1.76428e-06	0.0146454	0.00210237	0.101205		2.30427	1.69334	0.366437	2046.12	0.000120466	0.0207733	0.783099
29	0.167485	0.137784	0.000188087	0.000311022	7.85931e-06	0.00279811	0.0399434	0.118855		1.80293	1.9848	1.21557	0.604739	0.00280879	0.336068	0.79062
10	0.0129505	0.0194049	0.00895264	1.97446	2.18331e-05	3.60952e-07	34.5036	22.2351		2.47914	1.38066	0.667385	0.00453423	60.4874	1.55176	0.79186
42	0.00404857	0.0032517	0.00212979	0.00997263	0.00165988	0.00128217	0.205538	0.940001		2.14077	1.35687	1.24506	0.213563	1.29458	0.218657	0.793414
17	0.219659	0.254965	0.142992	0.00142494	7.59141e-06	9.86768e-07	4.57899	0.101034		2.80621	1.80536	0.861525	100.35	7.6932	45.3211	0.793467
22	0.107454	1.99832	0.00198967	0.0887398	9.67322e-07	0.000204287	0.00528186	0.00968434		2.14473	1.53324	0.0537723	0.0224214	0.00473512	0.545402	0.794602
7	2.12633	0.109952	0.00059858	3.26441e-05	0.00831114	0.00135355	6.86182	0.00285091		2.71648	1.4717	19.3386	18.3366	6.14025	2406.89	0.795023
26	0.0485115	0.781568	0.00302789	0.00176988	6.35164e-07	2.49262e-05	0.00273759	0.00218558		2.09498	1.99722	0.0620694	1.71079	0.0254817	1.25257	0.795451
16	0.00614284	0.31247	0.000283499	0.0230925	0.00594743	0.000107583	9.54066	0.00830347		2.02677	1.76531	0.019659	0.0122767	55.2821	1149	0.798024
5	0.0342878	0.182575	0.001555	0.0299374	0.0315986	1.01933e-05	4.5621	0.00224144		2.06138	1.23431	0.187801	0.0519416	3099.94	2035.35	0.798357
37	0.103675	0.00994017	0.0045522	0.0664504	6.9339e-07	2.13977e-06	0.0910505	0.000650519		2.0552	1.80514	10.4299	0.0685052	0.324049	139.966	0.799023
19	1.98766	1.85959	0.000498401	1.32324	5.67519e-05	2.56282e-05	0.005881	0.392605		2.24481	1.60191	1.06887	0.000376653	2.21443	0.0149794	0.799702
Minimum	0.000742568	0.00223742	2.35167e-05	2.83971e-05	2.49164e-07	3.14439e-07	0.000508775	0.000600432				0.000525085	0.000194554	6.13329e-05	9.66895e-05
Maximum	2.91695	2.90731	25.9737	27.8441	0.0340489	0.0340158	34.5036	36.8022				1111.49	115050	3517.36	2406.89
